## Supplementary Table for "Single-cell and spatial detection of senescent cells using DeepScence"

### Sheet: Overview
Supplementary Tables (All three tables will be included in the following tabs)
Supplementary Table 1	The CoreScence gene set and the SnGs memberships for each CoreScence gene.
Supplementary Table 2	Validation datasets used in this study, along with detailed metadata information.
Supplementary Table 3	Cell type conversion table for the Tabula Sapiens dataset.

### Sheet: Supplementary Table 1
Gene symbols	Casella et al.	Freund et al.	SenSig	SenMayo	GenAge	CellAge	GSGene	De Cecco et al.	SeneQuest	Occurrence
IL6	FALSE	TRUE	FALSE	TRUE	TRUE	TRUE	TRUE	TRUE	TRUE	7
IGFBP3	FALSE	TRUE	TRUE	TRUE	TRUE	TRUE	TRUE	FALSE	TRUE	7
EGFR	FALSE	TRUE	FALSE	TRUE	TRUE	TRUE	TRUE	TRUE	TRUE	7
SERPINE1	FALSE	TRUE	FALSE	TRUE	TRUE	TRUE	FALSE	TRUE	TRUE	6
IGFBP1	FALSE	TRUE	FALSE	TRUE	FALSE	TRUE	TRUE	TRUE	TRUE	6
IGFBP7	FALSE	TRUE	TRUE	TRUE	FALSE	TRUE	TRUE	FALSE	TRUE	6
FAS	FALSE	TRUE	TRUE	TRUE	TRUE	FALSE	FALSE	TRUE	TRUE	6
FGF2	FALSE	TRUE	TRUE	TRUE	FALSE	FALSE	TRUE	TRUE	TRUE	6
VEGFA	FALSE	TRUE	FALSE	TRUE	TRUE	TRUE	FALSE	TRUE	TRUE	6
CDKN1A	FALSE	FALSE	TRUE	TRUE	TRUE	TRUE	TRUE	FALSE	TRUE	6
CDKN2A	FALSE	FALSE	TRUE	TRUE	TRUE	TRUE	TRUE	FALSE	TRUE	6
STAT1	TRUE	FALSE	TRUE	FALSE	FALSE	TRUE	TRUE	FALSE	TRUE	5
TNFRSF10C	TRUE	TRUE	FALSE	TRUE	FALSE	FALSE	FALSE	TRUE	TRUE	5
PARP1	TRUE	FALSE	TRUE	FALSE	TRUE	TRUE	TRUE	FALSE	FALSE	5
CXCL8	FALSE	TRUE	FALSE	TRUE	FALSE	FALSE	TRUE	TRUE	TRUE	5
IL1A	FALSE	TRUE	FALSE	TRUE	FALSE	TRUE	FALSE	TRUE	TRUE	5
CXCL1	FALSE	TRUE	FALSE	TRUE	FALSE	TRUE	FALSE	TRUE	TRUE	5
ICAM1	FALSE	TRUE	TRUE	TRUE	FALSE	FALSE	FALSE	TRUE	TRUE	5
CCL2	FALSE	TRUE	FALSE	TRUE	FALSE	TRUE	FALSE	TRUE	TRUE	5
IGFBP2	FALSE	TRUE	FALSE	TRUE	TRUE	FALSE	FALSE	TRUE	TRUE	5
AXL	FALSE	TRUE	FALSE	TRUE	FALSE	TRUE	FALSE	TRUE	TRUE	5
WNT2	FALSE	TRUE	FALSE	TRUE	FALSE	TRUE	FALSE	TRUE	TRUE	5
HMGB2	FALSE	TRUE	TRUE	FALSE	TRUE	TRUE	FALSE	FALSE	TRUE	5
HMGB1	FALSE	TRUE	TRUE	TRUE	TRUE	TRUE	FALSE	FALSE	FALSE	5
IGFBP5	FALSE	FALSE	TRUE	TRUE	FALSE	TRUE	TRUE	FALSE	TRUE	5
GDF15	FALSE	FALSE	TRUE	TRUE	FALSE	TRUE	FALSE	TRUE	TRUE	5
MDM2	FALSE	FALSE	TRUE	FALSE	TRUE	TRUE	TRUE	FALSE	TRUE	5
CDKN2B	FALSE	FALSE	TRUE	FALSE	TRUE	TRUE	TRUE	FALSE	TRUE	5
CCNA2	FALSE	FALSE	TRUE	FALSE	TRUE	TRUE	TRUE	FALSE	TRUE	5
CDK1	FALSE	FALSE	TRUE	FALSE	TRUE	TRUE	TRUE	FALSE	TRUE	5
HELLS	FALSE	FALSE	TRUE	FALSE	TRUE	TRUE	TRUE	FALSE	TRUE	5
FOXM1	FALSE	FALSE	TRUE	FALSE	TRUE	TRUE	TRUE	FALSE	TRUE	5
BUB1B	FALSE	FALSE	TRUE	FALSE	TRUE	TRUE	TRUE	FALSE	TRUE	5
LMNB1	FALSE	FALSE	TRUE	FALSE	TRUE	TRUE	TRUE	FALSE	TRUE	5
BRCA1	FALSE	FALSE	TRUE	FALSE	TRUE	TRUE	TRUE	FALSE	TRUE	5
IGF1	FALSE	FALSE	FALSE	TRUE	TRUE	FALSE	TRUE	TRUE	TRUE	5
JUN	FALSE	FALSE	FALSE	TRUE	TRUE	TRUE	TRUE	TRUE	FALSE	5
MIF	FALSE	FALSE	FALSE	TRUE	TRUE	TRUE	TRUE	TRUE	FALSE	5
TGFB1	FALSE	FALSE	FALSE	TRUE	TRUE	FALSE	TRUE	TRUE	TRUE	5

### Sheet: Supplementary Table 2
Validation dataset table
Type	Species	Tissue	Celltype	in-vitro/in-vivo	Senescence context	Library prep platform	Validation	Citation	Data source
sc (in-vitro)	Human	Lung	WI-38	in-vitro	Replicative senescence	10x 3' v2	SA-b-gal, population doubling, western blot p16, p21	35119359	GSE175533
	Human	Skin	HCA2	in-vitro	Replicative senescence	Drop-seq	population doubling	30421359	GSE119807
	Human	Lung	IMR-90	in-vitro	Oncogene-induced senescence (OIS)	Smart-Seq2	p21, p53	31018144	GSE115301
	Human	Lung	IMR-90	in-vitro	OSKM-induced senescence	Smart-Seq2	SA-b-gal p21	29138277	GSE94980
	Human	Lung	WI-38	in-vitro	ETO-induced senescence	10x 3' v3.1	SA-b-gal, proliferation rates by BrdU incorporation	37086265	GSE226225
	Human	Umbilical vein	HUVEC	in-vitro	Replicative senescence	10x 3' v3	SA-b-gal, proliferation rate	29706538	GSE102090
sc (in-vivo)	Mouse	Testis	Leydig Cell	in-vivo	Experimental Autoimmune Orchitis	GEXSCOPE	SA-b-gal	35111154	GSE183625
	Mouse	Muscle	multiple	in-vivo	CTX induced injury	10x 3' v3	SA-b-gal, p21, p53	36190443	GSE214892
	Human	Lung	AT1	in-vivo	IPF	10x	SA-b-gal	35604813	GSE190889
	Human	Oral mucosa	Fibroblasts	in-vivo	ROS-Induced Gingival Fibroblast Senescence	10x 3' v3.1	SA-b-gal	38630168	GSE164241
	Mouse	Heart	ECs	in-vivo	Pressure overload by TAC surgery	10x 3' v3	yH2AX, p-RPA, p16	38991046	GSE221744
	Mouse	Heart	CMs	in-vivo	Pressure overload by TAC surgery	Smart-seq2	yH2AX, p-RPA, p16	38991046	GSE221744
	Mouse	Brain	microglia	in-vivo	AD	10x 3’ v3.1	SA-b-gal, INK-ATTAC + PMID 38695952	37545233	GSE229553
	Mouse	Lung	multiple	in-vivo	Lung cancer	10x 3' v3	SA-b-gal, p16-FDR + FACS	37267953	GSE203447
	Human	Many tissues	multiple	in-vivo	Aging	10x 3' v3.1 and Smart-seq2	Aging	PMC9812260	https://figshare.com/articles/dataset/Tabula_Sapiens_v2/27921984
ST	Mouse	Muscle	NA	in-vivo	notexin induced injury	Visium	SA-b-gal, p21, p53	34773081	GSE161318
	Human	Brain	microglia	in-vivo	severe AD vs. normal aging	Stereo-seq	Gene expression analysis	doi.org/10.1038/s41467-024-54715-y	GSE269906
	Mouse	Mammary	NA	in-vivo	Aging	Visium	Gene expression analysis	39587369	GSE216542

### Sheet: Supplementary Table 3
Original cell type annotations	Cleaned cell type annotations
acinar cell of salivary gland	epithelial cell
adipocyte	adipocyte
adventitial cell	fibroblast
alveolar fibroblast	fibroblast
artery endothelial cell	endothelial cell
basal cell	epithelial cell
basal cell of prostate epithelium	epithelial cell
basophil	granulocyte
b cell	b cell
bladder urothelial cell	epithelial cell
bronchial smooth muscle cell	muscle cell
bronchial vessel endothelial cell	endothelial cell
capillary aerocyte	epithelial cell
capillary endothelial cell	endothelial cell
cardiac endothelial cell	endothelial cell
cardiac muscle cell	muscle cell
cd141-positive myeloid dendritic cell	dendritic cell
cd1c-positive myeloid dendritic cell	dendritic cell
cd24 neutrophil	granulocyte
cd4-positive, alpha-beta memory t cell	t cell
cd4-positive alpha-beta t cell	t cell
cd4-positive, alpha-beta t cell	t cell
cd4-positive helper t cell	t cell
cd8b-positive nk t cell	t cell
cd8-positive, alpha-beta cytokine secreting effector t cell	t cell
cd8-positive, alpha-beta cytotoxic t cell	t cell
cd8-positive, alpha-beta memory t cell	t cell
cd8-positive alpha-beta t cell	t cell
cd8-positive, alpha-beta t cell	t cell
cell of skeletal muscle	muscle cell
ciliary body	epithelial cell
ciliated cell	epithelial cell
ciliated epithelial cell	epithelial cell
classical monocyte	monocyte
club cell	epithelial cell
club cell of prostate epithelium	epithelial cell
conjunctival epithelial cell	epithelial cell
connective tissue cell	fibroblast
corneal epithelial cell	epithelial cell
corneal keratocyte	fibroblast
dendritic cell	dendritic cell
dn1 thymic pro-t cell	t cell
dn3 thymocyte	progenitor cell
dn4 thymocyte	progenitor cell
double-positive, alpha-beta thymocyte	progenitor cell
duct epithelial cell	epithelial cell
duodenum glandular cell	epithelial cell
endothelial cell	endothelial cell
endothelial cell of artery	endothelial cell
endothelial cell of hepatic sinusoid	endothelial cell
endothelial cell of lymphatic vessel	endothelial cell
endothelial cell of vascular tree	endothelial cell
enterocyte of epithelium of large intestine	epithelial cell
enterocyte of epithelium of small intestine	epithelial cell
epithelial cell	epithelial cell
epithelial cell of lacrimal sac	epithelial cell
epithelial cell of uterus	epithelial cell
erythrocyte	erythrocyte
erythroid lineage cell	stem cell
erythroid progenitor	progenitor cell
eye photoreceptor cell	neuron
fast muscle cell	muscle cell
fibroblast	fibroblast
fibroblast of breast	fibroblast
fibroblast of cardiac tissue	fibroblast
goblet cell	epithelial cell
granulocyte	granulocyte
gut endothelial cell	endothelial cell
hematopoietic stem cell	stem cell
hepatocyte	hepatocyte
hillock cell of prostate epithelium	epithelial cell
hillock-club cell of prostate epithelium	epithelial cell
immature enterocyte	epithelial cell
immature natural killer cell	nk cell
intermediate monocyte	monocyte
intestinal crypt stem cell	stem cell
intestinal crypt stem cell of large intestine	stem cell
intestinal crypt stem cell of small intestine	stem cell
intestinal enteroendocrine cell	epithelial cell
intestinal tuft cell	epithelial cell
intrahepatic cholangiocyte	epithelial cell
ionocyte	epithelial cell
keratinocyte	epithelial cell
kidney epithelial cell	epithelial cell
lacrimal gland functional unit cell	epithelial cell
langerhans cell	dendritic cell
large intestine goblet cell	epithelial cell
limbal stem cell	stem cell
liver dendritic cell	dendritic cell
luminal cell of prostate epithelium	epithelial cell
luminal epithelial cell of mammary gland	epithelial cell
lung ciliated cell	epithelial cell
lung microvascular endothelial cell	endothelial cell
lymphatic endothelial cell	endothelial cell
macrophage	macrophage
mast cell	granulocyte
mature conventional dendritic cell	dendritic cell
mature enterocyte	epithelial cell
mature nk t cell	t cell
medullary thymic epithelial cell	epithelial cell
melanocyte	melanocyte
memory b cell	b cell
mesenchymal stem cell	stem cell
mesothelial cell	epithelial cell
microglial cell	neuron
monocyte	monocyte
mucus secreting cell	epithelial cell
muller cell	neuron
muscle cell	muscle cell
myeloid dendritic cell	dendritic cell
myeloid progenitor	progenitor cell
myoepithelial cell	epithelial cell
myofibroblast cell	fibroblast
myometrial cell	muscle cell
naive b cell	b cell
naive regulatory t cell	t cell
naive thymus-derived cd4-positive, alpha-beta t cell	t cell
naive thymus-derived cd8-positive, alpha-beta t cell	t cell
nampt neutrophil	granulocyte
neutrophil	granulocyte
nk cell	nk cell
nkt cell	t cell
non-classical monocyte	monocyte
ocular surface cell	epithelial cell
pancreatic acinar cell	epithelial cell
pancreatic alpha cell	epithelial cell
pancreatic beta cell	epithelial cell
pancreatic delta cell	epithelial cell
pancreatic ductal cell	epithelial cell
pancreatic pp cell	epithelial cell
pancreatic stellate cell	neuron
paneth cell of epithelium of large intestine	epithelial cell
paneth cell of epithelium of small intestine	epithelial cell
pericyte cell	pericyte
plasmablast	b cell
plasma cell	b cell
plasmacytoid dendritic cell	dendritic cell
platelet	platelet
pulmonary ionocyte	epithelial cell
radial glial cell	neuron
regulatory t cell	t cell
respiratory goblet cell	epithelial cell
respiratory mucous cell	epithelial cell
retina horizontal cell	neuron
retinal bipolar neuron	neuron
retinal blood vessel endothelial cell	endothelial cell
retinal ganglion cell	neuron
retinal pigment epithelial cell	epithelial cell
salivary gland cell	epithelial cell
schwann cell	neuron
secretory cell	epithelial cell
serous cell of epithelium of bronchus	epithelial cell
serous cell of epithelium of trachea	epithelial cell
skeletal muscle satellite stem cell	stem cell
slow muscle cell	muscle cell
small intestine goblet cell	epithelial cell
smooth muscle cell	muscle cell
sperm	sperm
t cell	t cell
tendon cell	tendon cell
t follicular helper cell	t cell
thymocyte	progenitor cell
tongue muscle cell	muscle cell
tracheal goblet cell	epithelial cell
transit amplifying cell of large intestine	epithelial cell
transit amplifying cell of small intestine	epithelial cell
type ii pneumocyte	epithelial cell
type i nk t cell	t cell
type i pneumocyte	epithelial cell
vascular associated smooth muscle cell	muscle cell
vein endothelial cell	endothelial cell
